# The membrane-targeting-sequence motif is required for exhibition of recessive resurrection in *Escherichia coli* RNase E

**DOI:** 10.1101/2024.04.06.588376

**Authors:** Papri Basak, Manjula Ekka, Apuratha Pandiyan, Smriti Tandon, Jayaraman Gowrishankar

## Abstract

The essential homo-tetrameric endoribonuclease RNase E of *Escherichia coli* participates in global RNA turnover as well as stable RNA maturation. The protomer’s N-terminal half (residues 1-529) bears the catalytic, allosteric and tetramerization domains, including the critical active site residues D303 and D346. The C-terminal half (CTH, residues 530-1061) is dispensable for viability. We have previously described a phenomenon of recessive resurrection in RNase E that requires the CTH, wherein the wild-type homo-tetramer apparently displays nearly identical activity in vivo as a hetero-tetramer comprised of three catalytically dead subunits (with D303A/D346A substitutions) and one wild-type subunit. Here we show that recessive resurrection is exhibited even in dimeric RNase E with the CTH, and that it is largely dependent on presence of the membrane-targeting-sequence motif (residues 565-582). A single F575E substitution also impaired recessive resurrection, whereas other CTH motifs (such as those for binding of RNA or of partner proteins) were dispensable. The phenomenon was independent of RNA 5’-monophosphate sensing by the enzyme. We propose that membrane-anchoring of RNase E renders it processive for endoribonucleolytic action, and that recessive resurrection and dominant negativity associated with mutant protomers are mutually exclusive manifestations of, respectively, processive and distributive catalytic mechanisms in a homo-oligomeric enzyme.
