## Supplementary material for "The membrane-targeting-sequence motif is required for exhibition of recessive resurrection in *Escherichia coli* RNase E": Supp Table S7

### Sheet: Sheet 1
Table S7, sheet 1: Genes with log2 M values < ⎯ 1.73 in strain with ASKA-rne+ (all log2 M values < ⎯ 1.73 in the Table are shown in blue)
Key (Column)
Gene (A)			Gene name
b number (B)			b' number of the gene
Left (C )			Nucleotide co-ordinate at left (counter-clockwise) end of gene
Right (D)			Nucleotide co-ordinate at right (clockwise) end of gene
Direction (E)			Transcriptional orientation of gene, clockwise (+) or counter-clockwise (-)
WT (F)			Gene-wise log2 M values for strain with ASKA-RNase E (wild-type, WT)
D303A (G)			Gene-wise log2 M values for strain with ASKA-RNase E (D303A)
D346A (H)			Gene-wise log2 M values for strain with ASKA-RNase E (D346A)
delMTS (I)			Gene-wise log2 M values for strain with ASKA-RNase E (delta-MTS)
delMTS-D303A (J)			Gene-wise log2 M values for strain with ASKA-RNase E (delta-MTS with D303A)
					log2 M values
Gene	b number	Left	Right	Direction	WT	D303A	D346A	delMTS	delMTS-D303A
bolA	b0435	454472	454789	+	-2.78477	-0.95728	-1.41329	-2.67657	-0.381002
ybaY	b0453	475379	475951	+	-1.85006	0.184865	0.102307	-1.36731	-0.461477
glsA	b0485	511641	512573	+	-1.73886	1.04827	-0.34172	-1.63631	-0.248562
dcuC	b0621	654583	655968	-	-2.84266	-2.12057	-2.62505	-1.77377	-1.93298
ybeL	b0643	675018	675500	+	-2.29272	-1.44867	-2.22047	-1.98225	-1.28973
nagE	b0679	703944	705890	+	-1.96001	-0.856456	-1.76818	-1.2342	-1.66602
ybgA	b0707	739001	739510	+	-2.20334	0.57035	-0.189592	-2.09935	0.111441
sucB	b0727	761522	762739	+	-2.17486	-0.407081	0.630384	0.33356	-0.0835769
sucC	b0728	763014	764180	+	-2.29089	-0.317604	0.666745	-0.0783775	0.0888563
sucD	b0729	764180	765049	+	-2.73354	-0.259346	0.816203	-0.673498	0.418255
ybgS	b0753	784937	785317	-	-3.01488	0.177423	-0.307753	-2.01304	-0.43146
dps	b0812	848408	848911	-	-2.58247	-1.30831	-2.11326	-2.9694	-1.1057
artI	b0863	902257	902988	-	-1.78585	0.625685	0.759796	-2.07425	-0.33768
ybjP	b0865	903952	904467	-	-2.23325	-0.781511	-0.758786	-1.7706	-0.411487
poxB	b0871	909331	911049	-	-3.21977	-0.143723	0.00556898	-1.73577	0.714409
cspD	b0880	922366	922590	-	-2.58384	-1.58759	-2.6808	-2.70741	-1.46197
ycaC	b0897	944931	945557	-	-3.86933	-0.417861	-1.12056	-2.17469	-0.416714
pflB	b0903	951272	953554	-	-2.52116	-0.75515	-1.59128	-2.37806	-1.60153
ompF	b0929	985894	986982	-	-2.45159	-1.26426	-1.69597	-1.51976	-1.19875
agp	b1002	1065585	1066826	+	-2.05075	-1.5311	-2.47586	-2.14542	-1.45732
yccJ	b1003	1066864	1067091	-	-2.63036	-0.38658	-2.0959	-2.82756	-1.59806
wrbA	b1004	1067112	1067708	-	-2.90425	-0.610033	-1.48407	-3.29894	-0.879657
ycgZ	b1164	1215789	1216025	+	-2.36771	0.971041	-0.139121	-0.801474	0.55382
ymgA	b1165	1216068	1216340	+	-2.03759	-0.133705	-0.821191	-1.73296	0.528511
ariR	b1166	1216369	1216635	+	-2.64911	-0.837387	0.792975	-2.18896	0.82266
ymgC	b1167	1216748	1216996	+	-2.70152	0.149999	0.794548	-1.25807	1.39668
ycgB	b1188	1235709	1237241	-	-3.54567	-0.743092	-1.11786	-2.889	-0.583227
treA	b1197	1245679	1247376	-	-1.85041	1.02422	1.35087	-0.928948	1.70302
narK	b1223	1277957	1279348	+	-1.80934	1.43616	1.87319	0.958802	-1.64373
adhE	b1241	1295446	1298121	-	-1.84121	-0.825428	-1.64038	-2.60852	-0.961498
ycjD	b1289	1351407	1351760	-	-2.03231	0.234844	1.22366	-1.65552	1.50376
pspE	b1308	1369689	1370003	+	-1.7692	-1.991	-2.99846	-1.83232	-1.69385
fnrS	b4699	1409129	1409250	+	-3.12139	-1.76719	-2.48652	-4.88663	-0.683887
ydcJ	b1423	1495288	1496631	+	-1.90305	-0.948898	-0.921482	-1.46329	-0.328499
ydcH	b1426	1498651	1498875	+	-2.56619	-2.36821	-2.99385	-2.89462	-1.34193
ydcS	b1440	1511654	1512799	+	-2.55359	-1.83982	-1.45326	-1.65217	-0.337963
yncL	b4598	1517099	1517194	-	-2.30307	0.368658	-0.513503	-2.42565	0.83456
curA	b1449	1519027	1520064	+	-1.79552	-1.0724	-1.71373	-1.71891	-0.647562
sra	b1480	1555826	1555963	-	-2.91547	-0.418192	-1.42126	-4.18863	-1.07885
osmC	b1482	1556625	1557056	+	-2.67293	-1.33994	-2.18559	-1.0298	-0.679325
ydeN	b1498	1580842	1582524	-	-2.59798	-2.14763	-3.58497	-2.68678	-1.29711
uxaB	b1521	1609229	1610680	-	-1.779	-1.25142	-1.15566	-0.935859	0.316908
ldtE	b1678	1757721	1758725	-	-1.77741	0.332948	-0.356908	-2.04712	-0.162221
sufA	b1684	1764018	1764386	-	-2.29296	-0.406876	-0.0442067	-2.2522	0.297264
ydiZ	b1724	1807400	1807690	+	-2.35428	-0.42224	-1.00411	-2.07047	-0.61218
katE	b1732	1813867	1816128	+	-3.14038	-0.093829	0.0401873	-2.74388	0.176498
chbR	b1735	1818605	1819447	-	-1.99232	-1.02575	-0.922108	-1.48296	-0.0219174
chbA	b1736	1819455	1819805	-	-2.18343	-1.48652	-1.13966	-1.47237	-0.341471
chbB	b1738	1821299	1821619	-	-2.13782	-0.672864	-1.26266	-2.24019	-0.0559227
osmE	b1739	1821918	1822256	-	-3.62035	-1.79577	-2.27465	-3.44314	-1.10437
ynjE	b1757	1839467	1840774	+	-1.88617	0.723829	0.535786	0.505939	0.146655
yeaG	b1783	1866908	1868842	+	-3.43537	-0.71152	-0.695122	-2.62039	-0.118834
yeaH	b1784	1868955	1870238	+	-3.23601	-0.970005	-1.11128	-2.39501	0.058893
yoaK	b4676	1878773	1878871	+	-1.9389	0.777272	0.82504	-0.0334022	1.23957
yoaJ	b4675	1878874	1878948	+	-1.98558	1.75731	-0.29739	-0.907237	0.80454
yeaQ	b1795	1879007	1879255	-	-3.10679	-0.0602459	-0.790257	-1.56039	-1.72929
manX	b1817	1902048	1903019	+	-1.95978	-1.37509	-2.26602	-0.512559	-1.78829
manY	b1818	1903082	1903882	+	-2.5205	-0.854014	-1.73149	-1.18773	-1.56442
manZ	b1819	1903895	1904746	+	-1.99116	-0.86993	-1.83927	-0.35076	-1.15425
yobF	b1824	1907448	1907591	-	-2.28755	-1.69267	-2.5568	-2.77234	-1.42497
yebV	b1836	1921780	1922016	+	-2.3002	0.267512	-0.343083	-2.60546	0.0650805
otsB	b1897	1981587	1982387	-	-3.82132	0.349406	0.0627709	-1.83247	0.518759
yodD	b1953	2024986	2025213	+	-3.40734	-0.85398	-1.33405	-3.48203	-1.24569
hchA	b1967	2035835	2036686	+	-1.89706	0.553322	0.146026	-1.55121	0.908832
sibA	b4436	2153309	2153451	+	-2.36043	-1.21548	-1.09625	-2.73337	-1.19043
yegS	b2086	2168712	2169611	+	-1.83846	0.629961	-0.826748	-1.05515	-0.373395
gatD	b2091	2171833	2172873	-	-1.97892	-0.740043	-1.34512	-1.49836	-0.633178
gatB	b2093	2174282	2174566	-	-2.61287	-1.15755	-1.54774	-2.06464	-1.20614
gatA	b2094	2174597	2175049	-	-2.51241	-0.999726	-1.4219	-2.4274	-1.18855
gatZ	b2095	2175059	2176321	-	-1.80444	-1.05506	-1.51218	-1.43485	-1.02446
fbaB	b2097	2177512	2178564	-	-2.43056	-0.374326	-0.923311	-1.62491	0.111861
osmF	b2131	2218564	2219481	-	-1.94161	0.606846	0.342647	-0.434009	0.112765
yohP	b4679	2228982	2229065	+	-7.18917	0.277234	-1.99601	-2.82158	-0.653684
preT	b2146	2234033	2235271	+	-1.86047	-1.69184	-2.47972	-1.59363	-1.2963
napD	b2207	2302750	2303013	-	-2.1329	1.07943	1.38046	-0.999906	0.317337
atoC	b2220	2321866	2323251	+	-2.00966	-0.407302	-0.966614	-2.3965	-0.149128
glpQ	b2239	2349935	2351011	-	-2.62594	-1.21054	-2.33763	-0.913783	-1.46332
glpT	b2240	2351016	2352374	-	-2.06504	-0.802565	-1.90739	-0.317311	-1.79392
glpA	b2241	2352647	2354275	+	-1.79899	0.590464	-0.358457	-0.179425	-0.702748
glpB	b2242	2354265	2355524	+	-2.23671	0.316487	-0.512235	-0.405127	-0.517705
glpC	b2243	2355521	2356711	+	-3.15106	0.0566483	-0.679738	-1.49288	-0.478615
elaB	b2266	2380722	2381027	-	-2.91542	-0.885985	-1.41336	-2.78352	-1.15413
torI	b4501	2476310	2476510	+	-1.87308	0.0970857	0.67943	-2.52924	0.524303
dsdX	b2365	2477847	2479184	+	-1.91175	-0.962058	-1.01112	-1.56163	-1.00539
ptsH	b2415	2533764	2534021	+	-1.89721	-0.990407	-1.72135	-2.01293	-1.15241
talA	b2464	2578666	2579616	+	-3.06671	0.73647	-0.170694	-2.73931	-0.357708
tktB	b2465	2579636	2581639	+	-2.52436	0.698001	-0.037872	-1.77104	-0.0542543
ypfM	b4606	2590807	2590866	-	-1.77267	-2.6897	-3.03608	-1.90141	-1.26805
csiE	b2535	2665435	2666715	+	-2.46337	-0.172016	-0.08147	-1.63748	-0.456689
pka	b2584	2719953	2722613	+	-1.77932	-0.259742	-0.967073	-1.09504	-0.455484
raiA	b2597	2737154	2737495	+	-2.14468	-1.4675	-1.87249	-3.49863	-1.31414
yqaE	b2666	2796870	2797028	-	-2.12937	-0.486308	-0.912549	-3.08804	-1.21574
ygaM	b2672	2800146	2800475	+	-4.17156	-1.48436	-1.68692	-4.48145	-1.05538
srlA	b2702	2825832	2826395	+	-3.27721	-2.1097	-1.60195	-1.27837	0.0213579
srlE	b2703	2826392	2827351	+	-3.74069	-2.31268	-1.81244	-1.62152	0.0875674
srlB	b2704	2827362	2827733	+	-4.3368	-2.70186	-2.41454	-2.80071	-0.244325
srlD	b2705	2827737	2828516	+	-4.05077	-3.30354	-3.1453	-2.12469	-0.324081
srlM	b2706	2828621	2828980	+	-3.88374	-1.92289	-1.05531	-1.08358	1.28571
srlR	b2707	2829047	2829820	+	-2.69369	-0.894195	-0.57165	-1.13807	0.777831
hypC	b2728	2851864	2852136	+	-2.00072	-0.240229	-1.18234	-1.06589	-1.13576
fucK	b2803	2937438	2938886	+	-2.04026	-1.14024	-1.71657	-1.42113	-0.176717
ygeV	b2869	3004008	3005786	-	-2.57405	-1.25217	-1.36838	-1.4669	-0.9064
yqeB	b2875	3012614	3014239	-	-1.86192	-1.04912	-2.33552	-1.32069	-0.879976
yqeC	b2876	3014287	3015057	-	-2.07215	-1.6969	-2.67409	-1.21539	-1.56143
gcvH	b2904	3049160	3049549	-	-2.19418	-1.99369	-1.86393	-1.57822	-0.0435114
fbaA	b2925	3070165	3071244	-	-1.77058	-0.910144	-1.21906	-2.42833	-0.885983
ansB	b2957	3099682	3100728	-	-1.92985	-1.8491	-2.27337	-1.20349	-1.3634
glcG	b2977	3123827	3124231	-	-3.00736	-0.212534	-1.46308	-2.33144	-0.260439
dkgA	b3012	3156623	3157450	+	-2.83894	0.256928	-0.363328	-2.49103	-0.361772
ygiW	b3024	3169284	3169676	-	-1.91633	-0.629696	-0.795049	-2.7372	-0.969275
glgS	b3049	3191739	3191939	-	-2.12748	-2.23969	-2.30359	-2.69021	-0.911378
ebgC	b3077	3225722	3226171	+	-2.25078	-0.570636	-0.100391	-0.918431	1.41043
ygjR	b3087	3237311	3238297	+	-1.80437	-0.399522	-0.934083	-2.29569	-0.803622
uxaC	b3092	3243329	3244741	-	-2.38251	-1.40718	-1.48597	-2.26899	-0.563509
yqjG	b3102	3251024	3252010	+	-1.84115	0.198773	0.380391	-0.805646	-0.0610989
yhaH	b3103	3252304	3252669	+	-1.90341	0.403513	-0.41879	-1.80714	-0.852204
tdcF	b3113	3259721	3260110	-	-2.29226	-4.32886	-4.84899	-3.72837	-1.05766
tdcE	b3114	3260124	3262418	-	-2.55118	-4.00491	-4.82288	-3.76597	-1.06649
tdcD	b3115	3262452	3263660	-	-2.49102	-3.97124	-4.66982	-3.84876	-1.45154
tdcC	b3116	3263686	3265017	-	-2.69774	-3.69664	-4.53409	-4.2388	-1.68739
tdcB	b3117	3265039	3266028	-	-3.40598	-4.25175	-5.67134	-4.99813	-2.02314
tdcA	b3118	3266127	3267065	-	-3.00216	-3.24781	-3.7808	-2.70142	-2.09922
garR	b3125	3271867	3272751	-	-2.22196	-2.38407	-3.58838	-0.661174	-1.14941
garL	b3126	3272787	3273557	-	-3.02546	-2.60152	-3.88499	-1.84982	-1.05579
garP	b3127	3273573	3274907	-	-2.41938	-2.41024	-3.49623	-0.940404	-1.1827
garD	b3128	3275282	3276853	+	-2.60442	-2.79555	-4.33764	-1.55757	-1.56574
yhbW	b3160	3303448	3304455	+	-1.74778	0.557271	0.386467	-1.25843	-0.141482
yhcH	b3221	3369014	3369478	-	-3.02517	-1.64736	-1.98741	-3.11594	-1.17381
nanT	b3224	3371084	3372574	-	-2.78928	-1.29286	-1.53808	-2.39669	-1.19753
nanA	b3225	3372683	3373576	-	-2.17073	-2.16601	-2.50828	-2.79899	-1.1875
yhcO	b3239	3385857	3386129	-	-2.64608	-0.182279	-1.78353	-2.27635	-0.745116
bfr	b3336	3466249	3466725	-	-1.83263	-0.66954	-1.59972	-2.32702	-1.08505
nirD	b3366	3496551	3496877	+	-1.95655	-0.0691627	0.693378	1.13456	0.589646
malP	b3417	3550080	3552473	-	-2.10708	-0.348671	-1.00337	-2.46389	-0.997944
uspB	b3494	3639385	3639720	-	-2.20676	-0.603738	-1.16756	-1.8604	-0.126321
hdeB	b3509	3655966	3656292	-	-2.28723	-1.48629	-2.03027	-3.25713	-1.7432
hdeA	b3510	3656408	3656740	-	-2.02401	-1.26517	-2.37151	-2.66803	-1.97543
gadE	b3512	3658366	3658893	+	-2.14746	-0.964857	-2.23411	-2.12079	-1.09146
yiaG	b3555	3719478	3719768	+	-3.43864	-0.342324	-0.856522	-3.51802	-1.15823
aldB	b3588	3754973	3756511	-	-2.40683	-1.43453	-2.23156	-1.86626	-1.03784
tnaA	b3708	3888730	3890145	+	-3.49478	-3.47289	-5.08407	-3.19019	-1.85367
tnaB	b3709	3890236	3891483	+	-2.47168	-2.39759	-3.48816	-2.44113	-1.66337
rbsD	b3748	3933351	3933770	+	-2.06199	-1.39839	-1.65064	-1.2824	-0.679136
rbsC	b3750	3935288	3936253	+	-1.78245	0.640132	0.65058	-0.298987	1.07291
rbsB	b3751	3936278	3937168	+	-2.62675	-1.0341	-1.20459	-1.02138	-0.18498
rbsK	b3752	3937294	3938223	+	-1.78516	-0.622081	-0.823726	-1.48017	0.345185
yihD	b3858	4042069	4042338	+	-1.73835	-0.645716	-1.15907	-2.10959	-0.94885
spf	b3864	4049899	4050007	+	-1.91865	0.9047	0.00460283	-3.15198	0.943299
glpK	b3926	4115714	4117222	-	-2.78737	-1.12134	-0.95768	-1.90839	-0.831533
glpF	b3927	4117245	4118090	-	-2.55915	-0.333719	-0.248488	-1.75056	-1.25841
pepE	b4021	4229453	4230142	-	-2.02339	-0.53965	-1.40463	-1.60918	-0.993318
malG	b4032	4242626	4243516	-	-1.98502	0.302587	0.0791957	-0.0503181	0.00121926
malE	b4034	4245229	4246419	-	-1.7576	-1.73693	-2.48284	-2.34941	-2.2665
lamB	b4036	4247971	4249311	+	-3.2747	-2.35092	-2.96926	-3.46248	-1.93842
malM	b4037	4249554	4250474	+	-3.15967	-0.568649	-1.16294	-4.12541	-0.706102
yjbJ	b4045	4259237	4259446	+	-3.14074	-1.66872	-2.04225	-3.11774	-0.753664
aphA	b4055	4269414	4270127	+	-1.73139	-1.22525	-1.44695	-2.20038	-1.43077
alsE	b4085	4307783	4308478	-	-2.37154	-0.705559	-0.308397	-1.34132	-0.47164
alsB	b4088	4311107	4312042	-	-1.95905	-0.624938	-0.125277	-0.299026	-0.944666
ecnB	b4411	4376553	4376699	+	-3.31977	-1.98583	-1.81907	-3.29733	-0.962537
blc	b4149	4377189	4377722	-	-3.34485	0.136568	-0.0496378	-2.73169	0.123459
yjfN	b4188	4416017	4416292	-	-2.06299	-2.30865	-3.69893	-1.85032	-2.10914
bsmA	b4189	4416441	4416770	-	-1.98199	-3.23013	-3.5036	0.558246	-1.63212
treC	b4239	4463054	4464709	-	-3.37548	-2.76097	-2.58719	-2.38219	-1.119
treB	b4240	4464759	4466180	-	-3.40222	-3.22281	-3.06294	-1.96341	-2.04241
pyrL	b4246	4472399	4472533	-	-2.3853	-0.128424	-0.364846	-1.88109	0.861653
yjiM	b4335	4564699	4565850	-	-2.25535	0.187934	-0.511557	-0.977404	-0.181443
hsdS	b4348	4580068	4581462	-	-1.74932	1.54995	1.94504	-1.58654	2.16416
yjiX	b4353	4588876	4589079	-	-1.96905	-0.346802	-0.221828	-3.14535	0.229214
osmY	b4376	4611396	4612001	+	-1.78151	0.516981	0.158499	-1.77472	-0.227623
ytjA	b4568	4612128	4612289	+	-2.14106	-0.975607	-0.0293276	-1.96466	-1.38484
yjjI	b4380	4615515	4617065	-	-1.77788	-0.154027	-1.1793	-1.41554	-1.23514
deoD	b4384	4620883	4621602	+	-2.27573	-0.654259	-0.487961	-2.47069	-1.6164

### Sheet: Sheet 2
Table S7, sheet 2: Genes with log2 M values > 1.73 in strain with ASKA-rne+ (all log2 M values > 1.73 in the Table are shown in blue; genes belonging to the sigma-32 heat shock regulon are in red)
Key (Column)
Gene (A)			Gene name
b number (B)			b' number of the gene
Left (C )			Nucleotide co-ordinate at left (counter-clockwise) end of gene
Right (D)			Nucleotide co-ordinate at right (clockwise) end of gene
Direction (E)			Transcriptional orientation of gene, clockwise (+) or counter-clockwise (-)
WT (F)			Gene-wise log2 M values for strain with ASKA-RNase E (wild-type, WT)
D303A (G)			Gene-wise log2 M values for strain with ASKA-RNase E (D303A)
D346A (H)			Gene-wise log2 M values for strain with ASKA-RNase E (D346A)
delMTS (I)			Gene-wise log2 M values for strain with ASKA-RNase E (delta-MTS)
delMTS-D303A (J)			Gene-wise log2 M values for strain with ASKA-RNase E (delta-MTS with D303A)
					log2 M values
Gene	b number	Left	Right	Direction	WT	D303A	D346A	delMTS	delMTS-D303A
dnaK	b0014	12163	14079	+	2.73808	5.09688	5.26032	-1.88362	1.67294
dnaJ	b0015	14168	15298	+	3.99195	4.6666	4.86165	1.12943	2.42571
insL1	b0016	15445	16557	+	2.01794	3.44408	3.5246	2.35659	2.62148
lspA	b0027	25207	25701	+	1.78197	2.5117	2.79466	1.99999	1.54028
rluA	b0058	59687	60346	-	3.55985	3.79238	3.51863	3.51811	1.13074
rapA	b0059	60358	63264	-	2.17621	4.8141	4.46894	0.926917	1.53122
polB	b0060	63429	65780	-	1.93444	3.48582	3.03076	0.550943	1.37778
mraZ	b0081	89634	90092	+	1.9515	0.529546	0.407118	2.47359	0.593888
secA	b0098	108279	110984	+	1.94026	2.76757	2.87477	1.61334	0.91881
pdhR	b0113	122092	122856	+	3.14903	2.7304	2.60351	3.95652	1.45672
fhuD	b0152	170575	171465	+	1.89086	2.16831	2.18662	-0.237805	0.869103
tilS	b0188	212331	213629	+	2.18889	2.55508	2.23454	1.9489	1.53536
ileV	b0202	225381	225457	+	1.83023	-0.236874	-1.12217	2.62391	-0.492183
alaV	b0203	225500	225575	+	1.89728	-0.399079	-0.732724	2.34098	-0.409611
aspV	b0216	236931	237007	+	1.93801	0.942256	-0.276358	1.0891	1.38407
eyeA	b4690	272580	272654	+	1.99256	1.38456	0.333174	1.83907	0.658767
lon	b0439	458888	461242	+	2.20723	3.07393	3.31036	0.165888	0.713087
htpG	b0473	495120	496994	+	2.55663	5.47864	5.73232	-2.76348	1.76728
ybbJ	b0488	514401	514859	-	1.84823	1.37335	1.06375	1.54937	0.180227
ybbN	b0492	517425	518279	-	1.92194	3.86708	3.98838	-0.834753	0.772223
pauD	b4635	586057	586101	+	3.2905	1.72974	0.222015	3.59608	1.65951
insL1	b0582	608065	609177	+	2.00682	3.43288	3.5202	2.35568	2.62153
lipB	b0630	661637	662278	-	2.0581	3.05327	3.25511	-0.371121	0.29862
ybeD	b0631	662379	662642	-	3.58186	5.27711	5.41784	-1.40658	1.32672
lnt	b0657	689343	690881	-	2.49108	4.11383	4.26596	1.57388	1.89549
ybeX	b0658	690906	691784	-	2.68157	3.67867	3.88752	1.26857	1.61496
ybeY	b0659	691874	692341	-	2.36553	3.77084	3.88014	-0.278225	1.14328
ybeZ	b0660	692338	693378	-	2.24439	4.01474	4.20618	-1.12159	1.12139
leuW	b0672	696963	697047	-	2.24429	0.646208	-0.249496	2.60165	0.438371
metT	b0673	697057	697133	-	2.39082	0.58443	-0.687435	2.29307	0.183373
kdpE	b0694	721056	721733	-	2.46671	2.00002	2.1181	2.19611	1.68029
rhsC	b0700	729583	733776	+	1.78795	2.52261	2.4191	1.784	1.24673
lysT	b0743	780554	780629	+	2.78924	0.717687	-0.374763	4.17986	0.186191
lysZ	b0748	781369	781444	+	2.35406	1.0873	0.539918	2.86002	-0.123131
lysQ	b0749	781577	781652	+	1.93842	0.915621	0.522749	2.3283	0.194796
modC	b0765	796554	797612	+	1.98321	1.75004	1.61381	1.22491	1.32151
moaD	b0784	819048	819293	+	2.214	-0.0116077	0.423765	2.57494	1.37278
ybjG	b0841	882792	883388	-	2.02466	2.65624	2.97641	0.718382	0.755622
lpxK	b0915	968366	969352	+	1.84643	2.25847	2.32383	1.88333	1.28299
zapC	b0946	1005952	1006494	+	1.86022	0.275356	-0.0303047	2.78461	0.714921
hspQ	b0966	1028404	1028721	-	2.9242	3.91771	3.35668	-0.345315	0.248945
ymdA	b1044	1105414	1105725	+	2.06046	0.727132	0.426813	-1.14113	0.36579
murJ	b1069	1127839	1129374	+	1.81689	2.58767	2.66541	1.50545	0.756873
mfd	b1114	1170518	1173964	-	2.08783	5.23505	5.24155	-0.689847	2.29152
phoQ	b1129	1188316	1189776	-	2.13144	4.03997	4.11199	0.632034	1.48316
ldrB	b4421	1269703	1269810	-	2.05324	-0.54361	0.143574	0.961841	0.278828
rttR	b4425	1287066	1287236	-	2.93969	2.5387	2.55022	3.49968	2.56338
tpr	b1229	1287087	1287176	-	3.48381	2.52037	2.39171	3.87384	2.86232
oppF	b1247	1305764	1306768	+	2.86689	2.04498	1.85344	2.93494	2.54362
topA	b1274	1331048	1333645	+	2.0104	4.26685	4.38903	0.851321	2.29682
yciM	b1280	1340558	1341727	+	2.45621	3.66795	3.65596	1.79272	1.0316
ycjX	b1321	1384117	1385514	+	3.99741	5.968	6.3036	-1.07949	2.26743
ycjF	b1322	1385511	1386572	+	4.34409	5.55494	5.56685	-0.752097	1.8706
ogt	b1335	1399721	1400236	-	2.27391	1.16084	0.665119	0.931198	0.928976
sokB	b4429	1492119	1492174	+	5.13824	3.45424	0	0.43508	0.126952
fdnH	b1475	1550461	1551345	+	1.76784	-0.938055	-0.785917	2.41337	-0.782798
yneM	b4599	1622646	1622741	+	3.06313	1.52103	1.9834	0.381835	-0.855509
ydfZ	b1541	1629215	1629418	+	1.98181	1.93581	1.47707	4.00144	1.43113
hokD	b1562	1645119	1645274	-	2.06961	0.72352	-0.408632	1.88318	-0.193093
mlc	b1594	1667344	1668564	-	1.79345	3.21163	3.11391	-0.278674	1.30073
ydgI	b1605	1679557	1680939	+	2.73796	3.36488	2.62934	1.69945	1.2487
rsxC	b1629	1706919	1709141	+	1.7951	3.90686	4.3418	2.36156	2.82173
ydhK	b1645	1722121	1724133	+	2.14883	4.08798	4.17243	1.44943	2.09193
rnt	b1652	1728347	1728994	+	2.02787	1.03468	1.20059	2.01811	0.922051
ydhP	b1657	1736121	1737290	-	1.89973	1.15073	0.629105	1.33366	0.789017
ydhC	b1660	1739911	1741122	+	1.84624	2.8196	2.40677	0.448502	-0.757032
yedW	b1969	2038152	2038823	-	2.03079	1.25108	1.06442	2.50455	-0.306402
hisL	b2018	2089996	2090046	+	1.98994	-0.48678	-2.36657	-0.544265	-0.610696
rcnA	b2106	2185917	2186741	+	1.78426	0.988	1.05807	0.398533	0.109854
ada	b2213	2309341	2310405	-	2.20515	1.70648	1.80831	3.35775	1.33129
cvpA	b2313	2430275	2430763	-	2.38106	0.772076	0.170887	2.30177	0.645167
ypdC	b2382	2501130	2501987	+	1.83494	2.09221	1.35601	1.09629	1.64814
insL1	b2394	2514331	2515443	+	2.00329	3.43358	3.52245	2.36276	2.62073
trmJ	b2532	2662583	2663323	-	2.42645	1.2382	1.09177	2.92597	0.320884
suhB	b2533	2663442	2664245	+	5.36098	2.31583	2.37565	7.23818	2.37686
glmY	b4441	2691157	2691340	-	1.87194	1.03371	0.234976	1.29438	0.240873
gltW	b2590	2729369	2729444	-	2.44915	-0.201466	-0.441204	3.37765	0.269984
clpB	b2592	2731600	2734173	-	2.5832	4.8302	4.2872	-1.41904	0.921055
ryfD	b4609	2734153	2734295	-	1.81033	2.34166	2.09224	-1.56162	0.463357
proW	b2678	2806010	2807074	+	2.36579	2.15953	2.6821	3.36973	0.910703
argQ	b2691	2817784	2817860	-	2.26801	1.82075	1.55078	2.71368	0.623034
argZ	b2692	2818059	2818135	-	2.00622	1.94508	1.5386	2.18815	0.893298
ygbE	b2749	2873014	2873337	-	2.55164	2.80105	2.62331	-0.602212	1.13014
metZ	b2814	2947387	2947463	+	1.79282	1.17031	-0.136768	3.42505	0.748139
metW	b2815	2947497	2947573	+	2.18038	1.00919	-0.368637	3.69204	0.527449
metV	b2816	2947607	2947683	+	2.11991	0.860646	0.0631823	3.21819	0.430399
amiC	b2817	2947757	2949010	-	1.86428	2.63412	2.91014	1.94484	1.57689
omrA	b4444	2976102	2976189	-	2.55255	3.73245	3.65393	-2.65983	1.41927
yhaM	b4470	3255341	3256651	-	2.10049	0.90538	0.57606	2.02336	0.394474
alaU	b3276	3426958	3427033	-	1.87191	-0.290562	-0.667881	2.3322	-0.369733
ileU	b3277	3427076	3427152	-	1.83904	-0.234564	-1.10541	2.62317	-0.490405
arfA	b4550	3438431	3438649	-	2.99764	3.38722	2.82103	2.33731	0.270874
zntR	b3292	3438705	3439130	-	3.33635	3.80527	3.32147	-0.0222794	-0.00296659
yhdN	b3293	3439141	3439509	-	2.37684	3.59665	2.98393	-0.333549	-0.0956307
aroB	b3389	3517398	3518486	-	2.57093	1.31409	1.39518	3.1824	0.758507
mrcA	b3396	3522871	3525423	+	1.82661	2.4741	2.41644	2.64119	0.437822
yrfG	b3399	3528669	3529337	+	4.564	3.84765	3.00903	1.08773	1.14427
hslR	b3400	3529348	3529749	+	1.95909	4.24571	3.63369	-2.03906	0.681646
hslO	b3401	3529774	3530652	+	2.00605	3.97849	3.68001	-1.72407	0.622679
gntX	b3413	3544882	3545565	+	1.85867	2.65338	2.25522	0.327827	-0.168056
dppF	b3540	3701864	3702868	-	1.78775	3.76875	3.26992	0.817888	3.00558
dppD	b3541	3702865	3703848	-	2.06073	3.59497	3.5655	1.96745	2.70327
dppC	b3542	3703859	3704761	-	1.84046	3.04093	2.848	0.407142	2.33747
dppB	b3543	3704771	3705790	-	2.36073	3.34273	2.9047	0.685965	1.71464
ibpB	b3686	3866469	3866897	-	2.87297	6.29185	5.65132	-2.25155	1.77262
ibpA	b3687	3867009	3867422	-	3.19818	5.76357	5.17016	-1.94263	1.42287
gltU	b3757	3943435	3943510	+	1.79246	-0.42868	-0.792429	2.21424	-0.00889883
ileT	b3852	4037141	4037217	+	1.8403	-0.276731	-1.11431	2.64204	-0.496253
alaT	b3853	4037260	4037335	+	1.89704	-0.287757	-0.665045	2.33249	-0.370173
menA	b3930	4119423	4120349	-	2.91761	3.53113	3.51978	0.831759	0.672805
hslU	b3931	4120416	4121747	-	2.40066	4.64237	4.82949	-1.13372	1.39351
hslV	b3932	4121757	4122287	-	2.52427	5.08812	5.08565	-1.77041	1.62013
gltT	b3969	4168372	4168447	+	2.48972	-0.162923	-0.429497	3.40269	0.25649
gltV	b4008	4209774	4209849	+	1.81253	-0.396665	-0.929424	2.22518	-0.0670566
pmrR	b4703	4332116	4332205	+	2.01668	3.15501	4.03591	0.784489	0.429702
fxsA	b4140	4368664	4369140	+	3.84641	5.71414	5.77104	-0.476014	1.8623
groS	b4142	4370688	4370981	+	1.8338	3.45427	3.54155	-1.87915	0.766659
groL	b4143	4371025	4372671	+	1.83803	3.26221	3.49255	-1.26427	1.39574
miaA	b4171	4399252	4400202	+	1.99504	3.22097	2.36519	-0.912883	-0.33967
hflK	b4174	4402038	4403297	+	2.06483	2.8943	2.75778	1.22443	-0.0493473
mgtA	b4242	4467625	4470321	+	1.76367	3.27817	4.1183	-0.317863	0.224028
