## Supplementary material for "The membrane-targeting-sequence motif is required for exhibition of recessive resurrection in *Escherichia coli* RNase E": Supp Table S8

### Sheet: Sheet 1
Table S8, sheet 1: Genes affected discordantly upon overexpression of wild-type (WT) RNase E and its D303A/D346A variants, with log2 M values < ⎯ 1.73 in strain with ASKA-rne+ and > ⎯ 0.3 in strain with ASKA-D303A or ASKA-D346A (all log2 M values < ⎯ 1.73 in the Table are shown in blue)
Key (Column)
Gene (A)			Gene name
b number (B)			b' number of the gene
Left (C )			Nucleotide co-ordinate at left (counter-clockwise) end of gene
Right (D)			Nucleotide co-ordinate at right (clockwise) end of gene
Direction (E)			Transcriptional orientation of gene, clockwise (+) or counter-clockwise (-)
WT (F)			Gene-wise log2 M values for strain with ASKA-RNase E (WT)
D303A (G)			Gene-wise log2 M values for strain with ASKA-RNase E (D303A)
D346A (H)			Gene-wise log2 M values for strain with ASKA-RNase E (D346A)
delMTS (I)			Gene-wise log2 M values for strain with ASKA-RNase E (delta-MTS)
delMTS-D303A (J)			Gene-wise log2 M values for strain with ASKA-RNase E (delta-MTS with D303A)
					log2 M values
Gene	b number	Left	Right	Direction	WT	D303A	D346A	delMTS	delMTS-D303A
ybaY	b0453	475379	475951	+	-1.85006	0.184865	0.102307	-1.36731	-0.461477
glsA	b0485	511641	512573	+	-1.73886	1.04827	-0.34172	-1.63631	-0.248562
ybgA	b0707	739001	739510	+	-2.20334	0.57035	-0.189592	-2.09935	0.111441
sucB	b0727	761522	762739	+	-2.17486	-0.407081	0.630384	0.33356	-0.0835769
sucC	b0728	763014	764180	+	-2.29089	-0.317604	0.666745	-0.0783775	0.0888563
sucD	b0729	764180	765049	+	-2.73354	-0.259346	0.816203	-0.673498	0.418255
ybgS	b0753	784937	785317	-	-3.01488	0.177423	-0.307753	-2.01304	-0.43146
artI	b0863	902257	902988	-	-1.78585	0.625685	0.759796	-2.07425	-0.33768
poxB	b0871	909331	911049	-	-3.21977	-0.143723	0.00556898	-1.73577	0.714409
ycgZ	b1164	1215789	1216025	+	-2.36771	0.971041	-0.139121	-0.801474	0.55382
ymgA	b1165	1216068	1216340	+	-2.03759	-0.133705	-0.821191	-1.73296	0.528511
ariR	b1166	1216369	1216635	+	-2.64911	-0.837387	0.792975	-2.18896	0.82266
ymgC	b1167	1216748	1216996	+	-2.70152	0.149999	0.794548	-1.25807	1.39668
treA	b1197	1245679	1247376	-	-1.85041	1.02422	1.35087	-0.928948	1.70302
narK	b1223	1277957	1279348	+	-1.80934	1.43616	1.87319	0.958802	-1.64373
ycjD	b1289	1351407	1351760	-	-2.03231	0.234844	1.22366	-1.65552	1.50376
yncL	b4598	1517099	1517194	-	-2.30307	0.368658	-0.513503	-2.42565	0.83456
ldtE	b1678	1757721	1758725	-	-1.77741	0.332948	-0.356908	-2.04712	-0.162221
sufA	b1684	1764018	1764386	-	-2.29296	-0.406876	-0.0442067	-2.2522	0.297264
katE	b1732	1813867	1816128	+	-3.14038	-0.093829	0.0401873	-2.74388	0.176498
ynjE	b1757	1839467	1840774	+	-1.88617	0.723829	0.535786	0.505939	0.146655
yoaK	b4676	1878773	1878871	+	-1.9389	0.777272	0.82504	-0.0334022	1.23957
yoaJ	b4675	1878874	1878948	+	-1.98558	1.75731	-0.29739	-0.907237	0.80454
yeaQ	b1795	1879007	1879255	-	-3.10679	-0.0602459	-0.790257	-1.56039	-1.72929
yebV	b1836	1921780	1922016	+	-2.3002	0.267512	-0.343083	-2.60546	0.0650805
otsB	b1897	1981587	1982387	-	-3.82132	0.349406	0.0627709	-1.83247	0.518759
hchA	b1967	2035835	2036686	+	-1.89706	0.553322	0.146026	-1.55121	0.908832
yegS	b2086	2168712	2169611	+	-1.83846	0.629961	-0.826748	-1.05515	-0.373395
osmF	b2131	2218564	2219481	-	-1.94161	0.606846	0.342647	-0.434009	0.112765
yohP	b4679	2228982	2229065	+	-7.18917	0.277234	-1.99601	-2.82158	-0.653684
napD	b2207	2302750	2303013	-	-2.1329	1.07943	1.38046	-0.999906	0.317337
glpA	b2241	2352647	2354275	+	-1.79899	0.590464	-0.358457	-0.179425	-0.702748
glpB	b2242	2354265	2355524	+	-2.23671	0.316487	-0.512235	-0.405127	-0.517705
glpC	b2243	2355521	2356711	+	-3.15106	0.0566483	-0.679738	-1.49288	-0.478615
torI	b4501	2476310	2476510	+	-1.87308	0.0970857	0.67943	-2.52924	0.524303
talA	b2464	2578666	2579616	+	-3.06671	0.73647	-0.170694	-2.73931	-0.357708
tktB	b2465	2579636	2581639	+	-2.52436	0.698001	-0.037872	-1.77104	-0.0542543
csiE	b2535	2665435	2666715	+	-2.46337	-0.172016	-0.08147	-1.63748	-0.456689
pka	b2584	2719953	2722613	+	-1.77932	-0.259742	-0.967073	-1.09504	-0.455484
hypC	b2728	2851864	2852136	+	-2.00072	-0.240229	-1.18234	-1.06589	-1.13576
glcG	b2977	3123827	3124231	-	-3.00736	-0.212534	-1.46308	-2.33144	-0.260439
dkgA	b3012	3156623	3157450	+	-2.83894	0.256928	-0.363328	-2.49103	-0.361772
ebgC	b3077	3225722	3226171	+	-2.25078	-0.570636	-0.100391	-0.918431	1.41043
yqjG	b3102	3251024	3252010	+	-1.84115	0.198773	0.380391	-0.805646	-0.0610989
yhaH	b3103	3252304	3252669	+	-1.90341	0.403513	-0.41879	-1.80714	-0.852204
yhbW	b3160	3303448	3304455	+	-1.74778	0.557271	0.386467	-1.25843	-0.141482
yhcO	b3239	3385857	3386129	-	-2.64608	-0.182279	-1.78353	-2.27635	-0.745116
nirD	b3366	3496551	3496877	+	-1.95655	-0.0691627	0.693378	1.13456	0.589646
rbsC	b3750	3935288	3936253	+	-1.78245	0.640132	0.65058	-0.298987	1.07291
spf	b3864	4049899	4050007	+	-1.91865	0.9047	0.00460283	-3.15198	0.943299
glpF	b3927	4117245	4118090	-	-2.55915	-0.333719	-0.248488	-1.75056	-1.25841
malG	b4032	4242626	4243516	-	-1.98502	0.302587	0.0791957	-0.0503181	0.00121926
alsB	b4088	4311107	4312042	-	-1.95905	-0.624938	-0.125277	-0.299026	-0.944666
blc	b4149	4377189	4377722	-	-3.34485	0.136568	-0.0496378	-2.73169	0.123459
pyrL	b4246	4472399	4472533	-	-2.3853	-0.128424	-0.364846	-1.88109	0.861653
yjiM	b4335	4564699	4565850	-	-2.25535	0.187934	-0.511557	-0.977404	-0.181443
hsdS	b4348	4580068	4581462	-	-1.74932	1.54995	1.94504	-1.58654	2.16416
yjiX	b4353	4588876	4589079	-	-1.96905	-0.346802	-0.221828	-3.14535	0.229214
osmY	b4376	4611396	4612001	+	-1.78151	0.516981	0.158499	-1.77472	-0.227623
ytjA	b4568	4612128	4612289	+	-2.14106	-0.975607	-0.0293276	-1.96466	-1.38484
yjjI	b4380	4615515	4617065	-	-1.77788	-0.154027	-1.1793	-1.41554	-1.23514

### Sheet: Sheet 2
Table S8, sheet 2: Genes affected discordantly upon overexpression of wild-type (WT) RNase E and its D303A/D346A variants, with log2 M values > 1.73 in strain with ASKA-rne+ and < 0.3 in strain with ASKA-D303A or ASKA-D346A (all log2 M values > 1.73 in the Table are shown in blue; tRNA genes are in red)
Key (Column)
Gene (A)			Gene name
b number (B)			b' number of the gene
Left (C )			Nucleotide co-ordinate at left (counter-clockwise) end of gene
Right (D)			Nucleotide co-ordinate at right (clockwise) end of gene
Direction (E)			Transcriptional orientation of gene, clockwise (+) or counter-clockwise (-)
WT (F)			Gene-wise log2 M values for strain with ASKA-RNase E (WT)
D303A (G)			Gene-wise log2 M values for strain with ASKA-RNase E (D303A)
D346A (H)			Gene-wise log2 M values for strain with ASKA-RNase E (D346A)
delMTS (I)			Gene-wise log2 M values for strain with ASKA-RNase E (delta-MTS)
delMTS-D303A (J)			Gene-wise log2 M values for strain with ASKA-RNase E (delta-MTS with D303A)
					log2 M values
Gene	b number	Left	Right	Direction	WT	D303A	D346A	delMTS	delMTS-D303A
ileV	b0202	225381	225457	+	1.83023	-0.236874	-1.12217	2.62391	-0.492183
alaV	b0203	225500	225575	+	1.89728	-0.399079	-0.732724	2.34098	-0.409611
aspV	b0216	236931	237007	+	1.93801	0.942256	-0.276358	1.0891	1.38407
pauD	b4635	586057	586101	+	3.2905	1.72974	0.222015	3.59608	1.65951
leuW	b0672	696963	697047	-	2.24429	0.646208	-0.249496	2.60165	0.438371
metT	b0673	697057	697133	-	2.39082	0.58443	-0.687435	2.29307	0.183373
lysT	b0743	780554	780629	+	2.78924	0.717687	-0.374763	4.17986	0.186191
moaD	b0784	819048	819293	+	2.214	-0.0116077	0.423765	2.57494	1.37278
zapC	b0946	1005952	1006494	+	1.86022	0.275356	-0.0303047	2.78461	0.714921
ldrB	b4421	1269703	1269810	-	2.05324	-0.54361	0.143574	0.961841	0.278828
sokB	b4429	1492119	1492174	+	5.13824	3.45424	0	0.43508	0.126952
fdnH	b1475	1550461	1551345	+	1.76784	-0.938055	-0.785917	2.41337	-0.782798
hokD	b1562	1645119	1645274	-	2.06961	0.72352	-0.408632	1.88318	-0.193093
hisL	b2018	2089996	2090046	+	1.98994	-0.48678	-2.36657	-0.544265	-0.610696
cvpA	b2313	2430275	2430763	-	2.38106	0.772076	0.170887	2.30177	0.645167
glmY	b4441	2691157	2691340	-	1.87194	1.03371	0.234976	1.29438	0.240873
gltW	b2590	2729369	2729444	-	2.44915	-0.201466	-0.441204	3.37765	0.269984
metZ	b2814	2947387	2947463	+	1.79282	1.17031	-0.136768	3.42505	0.748139
metW	b2815	2947497	2947573	+	2.18038	1.00919	-0.368637	3.69204	0.527449
metV	b2816	2947607	2947683	+	2.11991	0.860646	0.0631823	3.21819	0.430399
alaU	b3276	3426958	3427033	-	1.87191	-0.290562	-0.667881	2.3322	-0.369733
ileU	b3277	3427076	3427152	-	1.83904	-0.234564	-1.10541	2.62317	-0.490405
gltU	b3757	3943435	3943510	+	1.79246	-0.42868	-0.792429	2.21424	-0.00889883
ileT	b3852	4037141	4037217	+	1.8403	-0.276731	-1.11431	2.64204	-0.496253
alaT	b3853	4037260	4037335	+	1.89704	-0.287757	-0.665045	2.33249	-0.370173
gltT	b3969	4168372	4168447	+	2.48972	-0.162923	-0.429497	3.40269	0.25649
gltV	b4008	4209774	4209849	+	1.81253	-0.396665	-0.929424	2.22518	-0.0670566
